# DPHL: A pan-human protein mass spectrometry library for robust biomarker discovery

**DOI:** 10.1101/2020.02.03.931329

**Authors:** Tiansheng Zhu, Yi Zhu, Yue Xuan, Huanhuan Gao, Xue Cai, Sander R. Piersma, Thang V. Pham, Tim Schelfhorst, Richard R Goeij De Haas, Irene V. Bijnsdorp, Rui Sun, Liang Yue, Guan Ruan, Qiushi Zhang, Mo Hu, Yue Zhou, Winan J. Van Houdt, T.Y.S Lelarge, J. Cloos, Anna Wojtuszkiewicz, Danijela Koppers-Lalic, Franziska Böttger, Chantal Scheepbouwer, R.H Brakenhoff, G.J.L.H. van Leenders, Jan N.M. Ijzermans, J.W.M. Martens, R.D.M. Steenbergen, N.C. Grieken, Sathiyamoorthy Selvarajan, Sangeeta Mantoo, Sze Sing Lee, Serene Jie Yi Yeow, Syed Muhammad Fahmy Alkaff, Nan Xiang, Yaoting Sun, Xiao Yi, Shaozheng Dai, Wei Liu, Tian Lu, Zhicheng Wu, Xiao Liang, Man Wang, Yingkuan Shao, Xi Zheng, Kailun Xu, Qin Yang, Yifan Meng, Cong Lu, Jiang Zhu, Jin’e Zheng, Bo Wang, Sai Lou, Yibei Dai, Chao Xu, Chenhuan Yu, Huazhong Ying, Tony Kiat-hon Lim, Jianmin Wu, Xiaofei Gao, Zhongzhi Luan, Xiaodong Teng, Peng Wu, Shi’ang Huang, Zhihua Tao, N. Gopalakrishna Iyer, Shuigeng Zhou, Wenguang Shao, Henry Lam, Ding Ma, Jiafu Ji, Oi Lian Kon, Shu Zheng, Ruedi Aebersold, Connie R. Jimenez, Tiannan Guo

## Abstract

To answer the increasing need for detecting and validating protein biomarkers in clinical specimens, proteomic techniques are required that support the fast, reproducible and quantitative analysis of large clinical sample cohorts. Targeted mass spectrometry techniques, specifically SRM, PRM and the massively parallel SWATH/DIA technique have emerged as a powerful method for biomarker research. For optimal performance, they require prior knowledge about the fragment ion spectra of targeted peptides. In this report, we describe a mass spectrometric (MS) pipeline and spectral resource to support data-independent acquisition (DIA) and parallel reaction monitoring (PRM) based biomarker studies. To build the spectral resource we integrated common open-source MS computational tools to assemble an open source computational workflow based on Docker. It was then applied to generate a comprehensive DIA pan-human library (DPHL) from 1,096 data dependent acquisition (DDA) MS raw files, and it comprises 242,476 unique peptide sequences from 14,782 protein groups and 10,943 SwissProt-annotated proteins expressed in 16 types of cancer samples. In particular, tissue specimens from patients with prostate cancer, cervical cancer, colorectal cancer, hepatocellular carcinoma, gastric cancer, lung adenocarcinoma, squamous cell lung carcinoma, diseased thyroid, glioblastoma multiforme, sarcoma and diffuse large B-cell lymphoma (DLBCL), as well as plasma samples from a range of hematologic malignancies were collected from multiple clinics in China, the Netherlands and Singapore and included in the resource. This extensive spectral resource was then applied to a prostate cancer cohort of 17 patients, consisting of 8 patients with prostate cancer (PCa) and 9 with benign prostate hyperplasia (BPH), respectively. Data analysis of DIA data from these samples identified differential expressions of FASN, TPP1 and SPON2 in prostate tumors. Thereafter, PRM validation was applied to a larger PCa cohort of 57 patients and the differential expressions of FASN, TPP1 and SPON2 in prostate tumors were validated. As a second application, the DPHL spectral resource was applied to a patient cohort consisting of samples from 19 DLBCL patients and 18 healthy individuals. Differential expressions of CRP, CD44 and SAA1 between DLBCL cases and healthy controls were detected by DIA-MS and confirmed by PRM. These data demonstrate that the DPHL supported that DIA-PRM MS pipeline enables robust protein biomarker discoveries.
