## Supplementary Table S6 for "DPHL: A pan-human protein mass spectrometry library for robust biomarker discovery"

### Sheet: S6A Patient Info
Patient_ID	Date	Gender	Age	Diagnosis
DPHL1	2018.4.25	female	62	DLBCL
DPHL2	2018.6.7	female	61	DLBCL
DPHL3	2018.5.16	female	54	DLBCL
DPHL4	2018.4.25	female	52	DLBCL
DPHL5	2018.3.22	male	46	DLBCL
DPHL6	2018.2.8	female	52	DLBCL
DPHL7	2018.3.28	male	52	DLBCL
DPHL8	2018.1.16	female	58	DLBCL
DPHL9	2018.1.16	female	51	DLBCL
DPHL10	2018.2.8	female	60	DLBCL
DPHL11	2018.5.7	female	54	DLBCL
DPHL12	2018.1.16	female	61	DLBCL
DPHL13	2018.1.16	female	55	DLBCL
DPHL14	2018.3.15	male	52	DLBCL
DPHL15	2018.2.1	male	50	DLBCL
DPHL16	2018.3.22	male	65	DLBCL
DPHL17	2018.4.25	male	54	DLBCL
DPHL18	2018.5.7	male	54	DLBCL
DPHL20	2018.4.25	female	65	DLBCL
DPHL21	2018.7.25	male	63	Healthy
DPHL22	2018.7.26	male	62	Healthy
DPHL23	2018.7.27	male	64	Healthy
DPHL24	2018.7.28	male	44	Healthy
DPHL25	2018.7.29	male	52	Healthy
DPHL26	2018.7.30	female	42	Healthy
DPHL27	2018.7.31	female	36	Healthy
DPHL28	2018.7.32	male	46	Healthy
DPHL29	2018.7.33	male	40	Healthy
DPHL31	2018.7.34	male	45	Healthy
DPHL32	2018.7.35	male	54	Healthy
DPHL33	2018.7.36	male	31	Healthy
DPHL35	2018.7.37	male	62	Healthy
DPHL36	2018.7.38	male	49	Healthy
DPHL37	2018.7.39	male	52	Healthy
DPHL38	2018.7.40	male	52	Healthy
DPHL39	2018.7.41	male	50	Healthy
DPHL40	2018.7.42	female	26	Healthy

### Sheet: S6B Sample Info
Sample name	Patient_ID	Sample type	Sample source	Tissue type	Gradient
A20190104xiangn_BDP_PRM_6proteins_23peptides_DPHL_s1_repA.raw	DPHL1	peripheral plasma	Wuhan Union hospital	DLBCL	20min
A20190104xiangn_BDP_PRM_6proteins_23peptides_DPHL_s2_repA.raw	DPHL2	peripheral plasma	Wuhan Union hospital	DLBCL	20min
A20190104xiangn_BDP_PRM_6proteins_23peptides_DPHL_s3_repA.raw	DPHL3	peripheral plasma	Wuhan Union hospital	DLBCL	20min
A20190104xiangn_BDP_PRM_6proteins_23peptides_DPHL_s4_repA.raw	DPHL4	peripheral plasma	Wuhan Union hospital	DLBCL	20min
A20190104xiangn_BDP_PRM_6proteins_23peptides_DPHL_s5_repA.raw	DPHL5	peripheral plasma	Wuhan Union hospital	DLBCL	20min
A20190104xiangn_BDP_PRM_6proteins_23peptides_DPHL_s6_repA.raw	DPHL6	peripheral plasma	Wuhan Union hospital	DLBCL	20min
A20190104xiangn_BDP_PRM_6proteins_23peptides_DPHL_s7_repA.raw	DPHL7	peripheral plasma	Wuhan Union hospital	DLBCL	20min
A20190104xiangn_BDP_PRM_6proteins_23peptides_DPHL_s8_repA.raw	DPHL8	peripheral plasma	Wuhan Union hospital	DLBCL	20min
A20190104xiangn_BDP_PRM_6proteins_23peptides_DPHL_s9_repA.raw	DPHL9	peripheral plasma	Wuhan Union hospital	DLBCL	20min
A20190104xiangn_BDP_PRM_6proteins_23peptides_DPHL_s10_repA.raw	DPHL10	peripheral plasma	Wuhan Union hospital	DLBCL	20min
A20190104xiangn_BDP_PRM_6proteins_23peptides_DPHL_s11_repA.raw	DPHL11	peripheral plasma	Wuhan Union hospital	DLBCL	20min
A20190104xiangn_BDP_PRM_6proteins_23peptides_DPHL_s12_repA.raw	DPHL12	peripheral plasma	Wuhan Union hospital	DLBCL	20min
A20190104xiangn_BDP_PRM_6proteins_23peptides_DPHL_s13_repA.raw	DPHL13	peripheral plasma	Wuhan Union hospital	DLBCL	20min
A20190104xiangn_BDP_PRM_6proteins_23peptides_DPHL_s14_repA.raw	DPHL14	peripheral plasma	Wuhan Union hospital	DLBCL	20min
A20190104xiangn_BDP_PRM_6proteins_23peptides_DPHL_s15_repA.raw	DPHL15	peripheral plasma	Wuhan Union hospital	DLBCL	20min
A20190104xiangn_BDP_PRM_6proteins_23peptides_DPHL_s16_repA.raw	DPHL16	peripheral plasma	Wuhan Union hospital	DLBCL	20min
A20190104xiangn_BDP_PRM_6proteins_23peptides_DPHL_s17_repA.raw	DPHL17	peripheral plasma	Wuhan Union hospital	DLBCL	20min
A20190104xiangn_BDP_PRM_6proteins_23peptides_DPHL_s18_repA.raw	DPHL18	peripheral plasma	Wuhan Union hospital	DLBCL	20min
A20190104xiangn_BDP_PRM_6proteins_23peptides_DPHL_s20_repA.raw	DPHL20	peripheral plasma	Wuhan Union hospital	DLBCL	20min
A20190104xiangn_BDP_PRM_6proteins_23peptides_DPHL_s21_repA.raw	DPHL21	peripheral plasma	The Second Affiliated Hospital of Zhejiang University School of Medicine (SAHZU)	Heathy	20min
A20190104xiangn_BDP_PRM_6proteins_23peptides_DPHL_s22_repA.raw	DPHL22	peripheral plasma	The Second Affiliated Hospital of Zhejiang University School of Medicine (SAHZU)	Heathy	20min
A20190104xiangn_BDP_PRM_6proteins_23peptides_DPHL_s23_repA.raw	DPHL23	peripheral plasma	The Second Affiliated Hospital of Zhejiang University School of Medicine (SAHZU)	Heathy	20min
A20190104xiangn_BDP_PRM_6proteins_23peptides_DPHL_s24_repA.raw	DPHL24	peripheral plasma	The Second Affiliated Hospital of Zhejiang University School of Medicine (SAHZU)	Heathy	20min
A20190104xiangn_BDP_PRM_6proteins_23peptides_DPHL_s25_repA.raw	DPHL25	peripheral plasma	The Second Affiliated Hospital of Zhejiang University School of Medicine (SAHZU)	Heathy	20min
A20190104xiangn_BDP_PRM_6proteins_23peptides_DPHL_s26_repA.raw	DPHL26	peripheral plasma	The Second Affiliated Hospital of Zhejiang University School of Medicine (SAHZU)	Heathy	20min
A20190104xiangn_BDP_PRM_6proteins_23peptides_DPHL_s27_repA.raw	DPHL27	peripheral plasma	The Second Affiliated Hospital of Zhejiang University School of Medicine (SAHZU)	Heathy	20min
A20190104xiangn_BDP_PRM_6proteins_23peptides_DPHL_s28_repA.raw	DPHL28	peripheral plasma	The Second Affiliated Hospital of Zhejiang University School of Medicine (SAHZU)	Heathy	20min
A20190104xiangn_BDP_PRM_6proteins_23peptides_DPHL_s29_repA.raw	DPHL29	peripheral plasma	The Second Affiliated Hospital of Zhejiang University School of Medicine (SAHZU)	Heathy	20min
A20190104xiangn_BDP_PRM_6proteins_23peptides_DPHL_s31_repA.raw	DPHL31	peripheral plasma	The Second Affiliated Hospital of Zhejiang University School of Medicine (SAHZU)	Heathy	20min
A20190104xiangn_BDP_PRM_6proteins_23peptides_DPHL_s32_repA.raw	DPHL32	peripheral plasma	The Second Affiliated Hospital of Zhejiang University School of Medicine (SAHZU)	Heathy	20min
A20190104xiangn_BDP_PRM_6proteins_23peptides_DPHL_s33_repA.raw	DPHL33	peripheral plasma	The Second Affiliated Hospital of Zhejiang University School of Medicine (SAHZU)	Heathy	20min
A20190104xiangn_BDP_PRM_6proteins_23peptides_DPHL_s35_repA.raw	DPHL35	peripheral plasma	The Second Affiliated Hospital of Zhejiang University School of Medicine (SAHZU)	Heathy	20min
A20190104xiangn_BDP_PRM_6proteins_23peptides_DPHL_s36_repA.raw	DPHL36	peripheral plasma	The Second Affiliated Hospital of Zhejiang University School of Medicine (SAHZU)	Heathy	20min
A20190104xiangn_BDP_PRM_6proteins_23peptides_DPHL_s37_repA.raw	DPHL37	peripheral plasma	The Second Affiliated Hospital of Zhejiang University School of Medicine (SAHZU)	Heathy	20min
A20190104xiangn_BDP_PRM_6proteins_23peptides_DPHL_s38_repA.raw	DPHL38	peripheral plasma	The Second Affiliated Hospital of Zhejiang University School of Medicine (SAHZU)	Heathy	20min
A20190104xiangn_BDP_PRM_6proteins_23peptides_DPHL_s39_repA.raw	DPHL39	peripheral plasma	The Second Affiliated Hospital of Zhejiang University School of Medicine (SAHZU)	Heathy	20min
A20190104xiangn_BDP_PRM_6proteins_23peptides_DPHL_s40_repA.raw	DPHL40	peripheral plasma	The Second Affiliated Hospital of Zhejiang University School of Medicine (SAHZU)	Heathy	20min

### Sheet: S6C Peptide Intensity Matrix
Protein	File Name	Peptide	Total Area Fragment
sp|P02741|CRP_HUMAN	A20190104xiangn_BDP_PRM_6proteins_23peptides_DPHL_s1_repA.raw	ESDTSYVSLK	551672832
sp|P02741|CRP_HUMAN	A20190104xiangn_BDP_PRM_6proteins_23peptides_DPHL_s2_repA.raw	ESDTSYVSLK	35076344
sp|P02741|CRP_HUMAN	A20190104xiangn_BDP_PRM_6proteins_23peptides_DPHL_s3_repA.raw	ESDTSYVSLK	1438365
sp|P02741|CRP_HUMAN	A20190104xiangn_BDP_PRM_6proteins_23peptides_DPHL_s4_repA.raw	ESDTSYVSLK	330115968
sp|P02741|CRP_HUMAN	A20190104xiangn_BDP_PRM_6proteins_23peptides_DPHL_s5_repA.raw	ESDTSYVSLK	8327737
sp|P02741|CRP_HUMAN	A20190104xiangn_BDP_PRM_6proteins_23peptides_DPHL_s6_repA.raw	ESDTSYVSLK	25808568
sp|P02741|CRP_HUMAN	A20190104xiangn_BDP_PRM_6proteins_23peptides_DPHL_s7_repA.raw	ESDTSYVSLK	10534160
sp|P02741|CRP_HUMAN	A20190104xiangn_BDP_PRM_6proteins_23peptides_DPHL_s8_repA.raw	ESDTSYVSLK	61746888
sp|P02741|CRP_HUMAN	A20190104xiangn_BDP_PRM_6proteins_23peptides_DPHL_s9_repA.raw	ESDTSYVSLK	179929152
sp|P02741|CRP_HUMAN	A20190104xiangn_BDP_PRM_6proteins_23peptides_DPHL_s10_repA.raw	ESDTSYVSLK	5034626
sp|P02741|CRP_HUMAN	A20190104xiangn_BDP_PRM_6proteins_23peptides_DPHL_s11_repA.raw	ESDTSYVSLK	65135936
sp|P02741|CRP_HUMAN	A20190104xiangn_BDP_PRM_6proteins_23peptides_DPHL_s12_repA.raw	ESDTSYVSLK	12985800
sp|P02741|CRP_HUMAN	A20190104xiangn_BDP_PRM_6proteins_23peptides_DPHL_s13_repA.raw	ESDTSYVSLK	15040408
sp|P02741|CRP_HUMAN	A20190104xiangn_BDP_PRM_6proteins_23peptides_DPHL_s14_repA.raw	ESDTSYVSLK	7908971
sp|P02741|CRP_HUMAN	A20190104xiangn_BDP_PRM_6proteins_23peptides_DPHL_s15_repA.raw	ESDTSYVSLK	2189060
sp|P02741|CRP_HUMAN	A20190104xiangn_BDP_PRM_6proteins_23peptides_DPHL_s16_repA.raw	ESDTSYVSLK	4309127
sp|P02741|CRP_HUMAN	A20190104xiangn_BDP_PRM_6proteins_23peptides_DPHL_s17_repA.raw	ESDTSYVSLK	57769804
sp|P02741|CRP_HUMAN	A20190104xiangn_BDP_PRM_6proteins_23peptides_DPHL_s18_repA.raw	ESDTSYVSLK	7725091
sp|P02741|CRP_HUMAN	A20190104xiangn_BDP_PRM_6proteins_23peptides_DPHL_s20_repA.raw	ESDTSYVSLK	11294540
sp|P02741|CRP_HUMAN	A20190104xiangn_BDP_PRM_6proteins_23peptides_DPHL_s21_repA.raw	ESDTSYVSLK	12147284
sp|P02741|CRP_HUMAN	A20190104xiangn_BDP_PRM_6proteins_23peptides_DPHL_s22_repA.raw	ESDTSYVSLK	4277290
sp|P02741|CRP_HUMAN	A20190104xiangn_BDP_PRM_6proteins_23peptides_DPHL_s23_repA.raw	ESDTSYVSLK	361836
sp|P02741|CRP_HUMAN	A20190104xiangn_BDP_PRM_6proteins_23peptides_DPHL_s24_repA.raw	ESDTSYVSLK	6064171
sp|P02741|CRP_HUMAN	A20190104xiangn_BDP_PRM_6proteins_23peptides_DPHL_s25_repA.raw	ESDTSYVSLK	198978
sp|P02741|CRP_HUMAN	A20190104xiangn_BDP_PRM_6proteins_23peptides_DPHL_s26_repA.raw	ESDTSYVSLK	2490952
sp|P02741|CRP_HUMAN	A20190104xiangn_BDP_PRM_6proteins_23peptides_DPHL_s27_repA.raw	ESDTSYVSLK	13521860
sp|P02741|CRP_HUMAN	A20190104xiangn_BDP_PRM_6proteins_23peptides_DPHL_s28_repA.raw	ESDTSYVSLK	6262415
sp|P02741|CRP_HUMAN	A20190104xiangn_BDP_PRM_6proteins_23peptides_DPHL_s29_repA.raw	ESDTSYVSLK	3625140
sp|P02741|CRP_HUMAN	A20190104xiangn_BDP_PRM_6proteins_23peptides_DPHL_s31_repA.raw	ESDTSYVSLK	12754670
sp|P02741|CRP_HUMAN	A20190104xiangn_BDP_PRM_6proteins_23peptides_DPHL_s32_repA.raw	ESDTSYVSLK	2514821
sp|P02741|CRP_HUMAN	A20190104xiangn_BDP_PRM_6proteins_23peptides_DPHL_s33_repA.raw	ESDTSYVSLK	405867
sp|P02741|CRP_HUMAN	A20190104xiangn_BDP_PRM_6proteins_23peptides_DPHL_s35_repA.raw	ESDTSYVSLK	5189254
sp|P02741|CRP_HUMAN	A20190104xiangn_BDP_PRM_6proteins_23peptides_DPHL_s36_repA.raw	ESDTSYVSLK	1110141
sp|P02741|CRP_HUMAN	A20190104xiangn_BDP_PRM_6proteins_23peptides_DPHL_s37_repA.raw	ESDTSYVSLK	4882649
sp|P02741|CRP_HUMAN	A20190104xiangn_BDP_PRM_6proteins_23peptides_DPHL_s38_repA.raw	ESDTSYVSLK	278611
sp|P02741|CRP_HUMAN	A20190104xiangn_BDP_PRM_6proteins_23peptides_DPHL_s39_repA.raw	ESDTSYVSLK	2279971
sp|P02741|CRP_HUMAN	A20190104xiangn_BDP_PRM_6proteins_23peptides_DPHL_s40_repA.raw	ESDTSYVSLK	9116724
sp|P02741|CRP_HUMAN	A20190104xiangn_BDP_PRM_6proteins_23peptides_DPHL_s1_repA.raw	RQDNEILIFWSK	40571364
sp|P02741|CRP_HUMAN	A20190104xiangn_BDP_PRM_6proteins_23peptides_DPHL_s2_repA.raw	RQDNEILIFWSK	4619003
sp|P02741|CRP_HUMAN	A20190104xiangn_BDP_PRM_6proteins_23peptides_DPHL_s3_repA.raw	RQDNEILIFWSK	2349383
sp|P02741|CRP_HUMAN	A20190104xiangn_BDP_PRM_6proteins_23peptides_DPHL_s4_repA.raw	RQDNEILIFWSK	13128938
sp|P02741|CRP_HUMAN	A20190104xiangn_BDP_PRM_6proteins_23peptides_DPHL_s5_repA.raw	RQDNEILIFWSK	4282534
sp|P02741|CRP_HUMAN	A20190104xiangn_BDP_PRM_6proteins_23peptides_DPHL_s6_repA.raw	RQDNEILIFWSK	14722715
sp|P02741|CRP_HUMAN	A20190104xiangn_BDP_PRM_6proteins_23peptides_DPHL_s7_repA.raw	RQDNEILIFWSK	3434456
sp|P02741|CRP_HUMAN	A20190104xiangn_BDP_PRM_6proteins_23peptides_DPHL_s8_repA.raw	RQDNEILIFWSK	33550230
sp|P02741|CRP_HUMAN	A20190104xiangn_BDP_PRM_6proteins_23peptides_DPHL_s9_repA.raw	RQDNEILIFWSK	35704900
sp|P02741|CRP_HUMAN	A20190104xiangn_BDP_PRM_6proteins_23peptides_DPHL_s10_repA.raw	RQDNEILIFWSK	3377402
sp|P02741|CRP_HUMAN	A20190104xiangn_BDP_PRM_6proteins_23peptides_DPHL_s11_repA.raw	RQDNEILIFWSK	19767372
sp|P02741|CRP_HUMAN	A20190104xiangn_BDP_PRM_6proteins_23peptides_DPHL_s12_repA.raw	RQDNEILIFWSK	3154971
sp|P02741|CRP_HUMAN	A20190104xiangn_BDP_PRM_6proteins_23peptides_DPHL_s13_repA.raw	RQDNEILIFWSK	8926312
sp|P02741|CRP_HUMAN	A20190104xiangn_BDP_PRM_6proteins_23peptides_DPHL_s14_repA.raw	RQDNEILIFWSK	6996643
sp|P02741|CRP_HUMAN	A20190104xiangn_BDP_PRM_6proteins_23peptides_DPHL_s15_repA.raw	RQDNEILIFWSK	4283913
sp|P02741|CRP_HUMAN	A20190104xiangn_BDP_PRM_6proteins_23peptides_DPHL_s16_repA.raw	RQDNEILIFWSK	5079455
sp|P02741|CRP_HUMAN	A20190104xiangn_BDP_PRM_6proteins_23peptides_DPHL_s17_repA.raw	RQDNEILIFWSK	3699036
sp|P02741|CRP_HUMAN	A20190104xiangn_BDP_PRM_6proteins_23peptides_DPHL_s18_repA.raw	RQDNEILIFWSK	2018228
sp|P02741|CRP_HUMAN	A20190104xiangn_BDP_PRM_6proteins_23peptides_DPHL_s20_repA.raw	RQDNEILIFWSK	3612522
sp|P02741|CRP_HUMAN	A20190104xiangn_BDP_PRM_6proteins_23peptides_DPHL_s21_repA.raw	RQDNEILIFWSK	4790421
sp|P02741|CRP_HUMAN	A20190104xiangn_BDP_PRM_6proteins_23peptides_DPHL_s22_repA.raw	RQDNEILIFWSK	2089525
sp|P02741|CRP_HUMAN	A20190104xiangn_BDP_PRM_6proteins_23peptides_DPHL_s23_repA.raw	RQDNEILIFWSK	322574
sp|P02741|CRP_HUMAN	A20190104xiangn_BDP_PRM_6proteins_23peptides_DPHL_s24_repA.raw	RQDNEILIFWSK	4598683
sp|P02741|CRP_HUMAN	A20190104xiangn_BDP_PRM_6proteins_23peptides_DPHL_s25_repA.raw	RQDNEILIFWSK	3691189
sp|P02741|CRP_HUMAN	A20190104xiangn_BDP_PRM_6proteins_23peptides_DPHL_s26_repA.raw	RQDNEILIFWSK	4570883
sp|P02741|CRP_HUMAN	A20190104xiangn_BDP_PRM_6proteins_23peptides_DPHL_s27_repA.raw	RQDNEILIFWSK	3183599
sp|P02741|CRP_HUMAN	A20190104xiangn_BDP_PRM_6proteins_23peptides_DPHL_s28_repA.raw	RQDNEILIFWSK	7961893
sp|P02741|CRP_HUMAN	A20190104xiangn_BDP_PRM_6proteins_23peptides_DPHL_s29_repA.raw	RQDNEILIFWSK	3122791
sp|P02741|CRP_HUMAN	A20190104xiangn_BDP_PRM_6proteins_23peptides_DPHL_s31_repA.raw	RQDNEILIFWSK	4894663
sp|P02741|CRP_HUMAN	A20190104xiangn_BDP_PRM_6proteins_23peptides_DPHL_s32_repA.raw	RQDNEILIFWSK	3272661
sp|P02741|CRP_HUMAN	A20190104xiangn_BDP_PRM_6proteins_23peptides_DPHL_s33_repA.raw	RQDNEILIFWSK	3218406
sp|P02741|CRP_HUMAN	A20190104xiangn_BDP_PRM_6proteins_23peptides_DPHL_s35_repA.raw	RQDNEILIFWSK	2943416
sp|P02741|CRP_HUMAN	A20190104xiangn_BDP_PRM_6proteins_23peptides_DPHL_s36_repA.raw	RQDNEILIFWSK	1627330
sp|P02741|CRP_HUMAN	A20190104xiangn_BDP_PRM_6proteins_23peptides_DPHL_s37_repA.raw	RQDNEILIFWSK	2516539
sp|P02741|CRP_HUMAN	A20190104xiangn_BDP_PRM_6proteins_23peptides_DPHL_s38_repA.raw	RQDNEILIFWSK	2363003
sp|P02741|CRP_HUMAN	A20190104xiangn_BDP_PRM_6proteins_23peptides_DPHL_s39_repA.raw	RQDNEILIFWSK	6028716
sp|P02741|CRP_HUMAN	A20190104xiangn_BDP_PRM_6proteins_23peptides_DPHL_s40_repA.raw	RQDNEILIFWSK	4695095
sp|P02741|CRP_HUMAN	A20190104xiangn_BDP_PRM_6proteins_23peptides_DPHL_s1_repA.raw	YEVQGEVFTKPQLWP	161475808
sp|P02741|CRP_HUMAN	A20190104xiangn_BDP_PRM_6proteins_23peptides_DPHL_s2_repA.raw	YEVQGEVFTKPQLWP	9595142
sp|P02741|CRP_HUMAN	A20190104xiangn_BDP_PRM_6proteins_23peptides_DPHL_s3_repA.raw	YEVQGEVFTKPQLWP	11472052
sp|P02741|CRP_HUMAN	A20190104xiangn_BDP_PRM_6proteins_23peptides_DPHL_s4_repA.raw	YEVQGEVFTKPQLWP	37887856
sp|P02741|CRP_HUMAN	A20190104xiangn_BDP_PRM_6proteins_23peptides_DPHL_s5_repA.raw	YEVQGEVFTKPQLWP	5587122
sp|P02741|CRP_HUMAN	A20190104xiangn_BDP_PRM_6proteins_23peptides_DPHL_s6_repA.raw	YEVQGEVFTKPQLWP	6460538
sp|P02741|CRP_HUMAN	A20190104xiangn_BDP_PRM_6proteins_23peptides_DPHL_s7_repA.raw	YEVQGEVFTKPQLWP	6477083
sp|P02741|CRP_HUMAN	A20190104xiangn_BDP_PRM_6proteins_23peptides_DPHL_s8_repA.raw	YEVQGEVFTKPQLWP	45702700
sp|P02741|CRP_HUMAN	A20190104xiangn_BDP_PRM_6proteins_23peptides_DPHL_s9_repA.raw	YEVQGEVFTKPQLWP	33560120
sp|P02741|CRP_HUMAN	A20190104xiangn_BDP_PRM_6proteins_23peptides_DPHL_s10_repA.raw	YEVQGEVFTKPQLWP	4746811
sp|P02741|CRP_HUMAN	A20190104xiangn_BDP_PRM_6proteins_23peptides_DPHL_s11_repA.raw	YEVQGEVFTKPQLWP	28123418
sp|P02741|CRP_HUMAN	A20190104xiangn_BDP_PRM_6proteins_23peptides_DPHL_s12_repA.raw	YEVQGEVFTKPQLWP	4777744
sp|P02741|CRP_HUMAN	A20190104xiangn_BDP_PRM_6proteins_23peptides_DPHL_s13_repA.raw	YEVQGEVFTKPQLWP	3532464
sp|P02741|CRP_HUMAN	A20190104xiangn_BDP_PRM_6proteins_23peptides_DPHL_s14_repA.raw	YEVQGEVFTKPQLWP	3785892
sp|P02741|CRP_HUMAN	A20190104xiangn_BDP_PRM_6proteins_23peptides_DPHL_s15_repA.raw	YEVQGEVFTKPQLWP	1531525
sp|P02741|CRP_HUMAN	A20190104xiangn_BDP_PRM_6proteins_23peptides_DPHL_s16_repA.raw	YEVQGEVFTKPQLWP	1806190
sp|P02741|CRP_HUMAN	A20190104xiangn_BDP_PRM_6proteins_23peptides_DPHL_s17_repA.raw	YEVQGEVFTKPQLWP	13925677
sp|P02741|CRP_HUMAN	A20190104xiangn_BDP_PRM_6proteins_23peptides_DPHL_s18_repA.raw	YEVQGEVFTKPQLWP	6693541
sp|P02741|CRP_HUMAN	A20190104xiangn_BDP_PRM_6proteins_23peptides_DPHL_s20_repA.raw	YEVQGEVFTKPQLWP	6903620
sp|P02741|CRP_HUMAN	A20190104xiangn_BDP_PRM_6proteins_23peptides_DPHL_s21_repA.raw	YEVQGEVFTKPQLWP	7919371
sp|P02741|CRP_HUMAN	A20190104xiangn_BDP_PRM_6proteins_23peptides_DPHL_s22_repA.raw	YEVQGEVFTKPQLWP	3036827
sp|P02741|CRP_HUMAN	A20190104xiangn_BDP_PRM_6proteins_23peptides_DPHL_s23_repA.raw	YEVQGEVFTKPQLWP	4092005
sp|P02741|CRP_HUMAN	A20190104xiangn_BDP_PRM_6proteins_23peptides_DPHL_s24_repA.raw	YEVQGEVFTKPQLWP	2128831
sp|P02741|CRP_HUMAN	A20190104xiangn_BDP_PRM_6proteins_23peptides_DPHL_s25_repA.raw	YEVQGEVFTKPQLWP	2519866
sp|P02741|CRP_HUMAN	A20190104xiangn_BDP_PRM_6proteins_23peptides_DPHL_s26_repA.raw	YEVQGEVFTKPQLWP	714012
sp|P02741|CRP_HUMAN	A20190104xiangn_BDP_PRM_6proteins_23peptides_DPHL_s27_repA.raw	YEVQGEVFTKPQLWP	1905207
sp|P02741|CRP_HUMAN	A20190104xiangn_BDP_PRM_6proteins_23peptides_DPHL_s28_repA.raw	YEVQGEVFTKPQLWP	6588509
sp|P02741|CRP_HUMAN	A20190104xiangn_BDP_PRM_6proteins_23peptides_DPHL_s29_repA.raw	YEVQGEVFTKPQLWP	10494619
sp|P02741|CRP_HUMAN	A20190104xiangn_BDP_PRM_6proteins_23peptides_DPHL_s31_repA.raw	YEVQGEVFTKPQLWP	2063967
sp|P02741|CRP_HUMAN	A20190104xiangn_BDP_PRM_6proteins_23peptides_DPHL_s32_repA.raw	YEVQGEVFTKPQLWP	3675627
sp|P02741|CRP_HUMAN	A20190104xiangn_BDP_PRM_6proteins_23peptides_DPHL_s33_repA.raw	YEVQGEVFTKPQLWP	585668
sp|P02741|CRP_HUMAN	A20190104xiangn_BDP_PRM_6proteins_23peptides_DPHL_s35_repA.raw	YEVQGEVFTKPQLWP	3361677
sp|P02741|CRP_HUMAN	A20190104xiangn_BDP_PRM_6proteins_23peptides_DPHL_s36_repA.raw	YEVQGEVFTKPQLWP	2065453
sp|P02741|CRP_HUMAN	A20190104xiangn_BDP_PRM_6proteins_23peptides_DPHL_s37_repA.raw	YEVQGEVFTKPQLWP	1752610
sp|P02741|CRP_HUMAN	A20190104xiangn_BDP_PRM_6proteins_23peptides_DPHL_s38_repA.raw	YEVQGEVFTKPQLWP	1925252
sp|P02741|CRP_HUMAN	A20190104xiangn_BDP_PRM_6proteins_23peptides_DPHL_s39_repA.raw	YEVQGEVFTKPQLWP	4008110
sp|P02741|CRP_HUMAN	A20190104xiangn_BDP_PRM_6proteins_23peptides_DPHL_s40_repA.raw	YEVQGEVFTKPQLWP	13965076
sp|P0DJI8|SAA1_HUMAN	A20190104xiangn_BDP_PRM_6proteins_23peptides_DPHL_s1_repA.raw	FFGHGAEDSLADQAANEWGR	5073846272
sp|P0DJI8|SAA1_HUMAN	A20190104xiangn_BDP_PRM_6proteins_23peptides_DPHL_s2_repA.raw	FFGHGAEDSLADQAANEWGR	180841552
sp|P0DJI8|SAA1_HUMAN	A20190104xiangn_BDP_PRM_6proteins_23peptides_DPHL_s3_repA.raw	FFGHGAEDSLADQAANEWGR	11520368
sp|P0DJI8|SAA1_HUMAN	A20190104xiangn_BDP_PRM_6proteins_23peptides_DPHL_s4_repA.raw	FFGHGAEDSLADQAANEWGR	1816925568
sp|P0DJI8|SAA1_HUMAN	A20190104xiangn_BDP_PRM_6proteins_23peptides_DPHL_s5_repA.raw	FFGHGAEDSLADQAANEWGR	79701608
sp|P0DJI8|SAA1_HUMAN	A20190104xiangn_BDP_PRM_6proteins_23peptides_DPHL_s6_repA.raw	FFGHGAEDSLADQAANEWGR	163248352
sp|P0DJI8|SAA1_HUMAN	A20190104xiangn_BDP_PRM_6proteins_23peptides_DPHL_s7_repA.raw	FFGHGAEDSLADQAANEWGR	45604712
sp|P0DJI8|SAA1_HUMAN	A20190104xiangn_BDP_PRM_6proteins_23peptides_DPHL_s8_repA.raw	FFGHGAEDSLADQAANEWGR	137892144
sp|P0DJI8|SAA1_HUMAN	A20190104xiangn_BDP_PRM_6proteins_23peptides_DPHL_s9_repA.raw	FFGHGAEDSLADQAANEWGR	350492384
sp|P0DJI8|SAA1_HUMAN	A20190104xiangn_BDP_PRM_6proteins_23peptides_DPHL_s10_repA.raw	FFGHGAEDSLADQAANEWGR	46151240
sp|P0DJI8|SAA1_HUMAN	A20190104xiangn_BDP_PRM_6proteins_23peptides_DPHL_s11_repA.raw	FFGHGAEDSLADQAANEWGR	621290752
sp|P0DJI8|SAA1_HUMAN	A20190104xiangn_BDP_PRM_6proteins_23peptides_DPHL_s12_repA.raw	FFGHGAEDSLADQAANEWGR	128359552
sp|P0DJI8|SAA1_HUMAN	A20190104xiangn_BDP_PRM_6proteins_23peptides_DPHL_s13_repA.raw	FFGHGAEDSLADQAANEWGR	175682672
sp|P0DJI8|SAA1_HUMAN	A20190104xiangn_BDP_PRM_6proteins_23peptides_DPHL_s14_repA.raw	FFGHGAEDSLADQAANEWGR	124233000
sp|P0DJI8|SAA1_HUMAN	A20190104xiangn_BDP_PRM_6proteins_23peptides_DPHL_s15_repA.raw	FFGHGAEDSLADQAANEWGR	17925894
sp|P0DJI8|SAA1_HUMAN	A20190104xiangn_BDP_PRM_6proteins_23peptides_DPHL_s16_repA.raw	FFGHGAEDSLADQAANEWGR	21472542
sp|P0DJI8|SAA1_HUMAN	A20190104xiangn_BDP_PRM_6proteins_23peptides_DPHL_s17_repA.raw	FFGHGAEDSLADQAANEWGR	1214710784
sp|P0DJI8|SAA1_HUMAN	A20190104xiangn_BDP_PRM_6proteins_23peptides_DPHL_s18_repA.raw	FFGHGAEDSLADQAANEWGR	131626496
sp|P0DJI8|SAA1_HUMAN	A20190104xiangn_BDP_PRM_6proteins_23peptides_DPHL_s20_repA.raw	FFGHGAEDSLADQAANEWGR	525083520
sp|P0DJI8|SAA1_HUMAN	A20190104xiangn_BDP_PRM_6proteins_23peptides_DPHL_s21_repA.raw	FFGHGAEDSLADQAANEWGR	66069764
sp|P0DJI8|SAA1_HUMAN	A20190104xiangn_BDP_PRM_6proteins_23peptides_DPHL_s22_repA.raw	FFGHGAEDSLADQAANEWGR	19426898
sp|P0DJI8|SAA1_HUMAN	A20190104xiangn_BDP_PRM_6proteins_23peptides_DPHL_s23_repA.raw	FFGHGAEDSLADQAANEWGR	8710974
sp|P0DJI8|SAA1_HUMAN	A20190104xiangn_BDP_PRM_6proteins_23peptides_DPHL_s24_repA.raw	FFGHGAEDSLADQAANEWGR	49608636
sp|P0DJI8|SAA1_HUMAN	A20190104xiangn_BDP_PRM_6proteins_23peptides_DPHL_s25_repA.raw	FFGHGAEDSLADQAANEWGR	79459
sp|P0DJI8|SAA1_HUMAN	A20190104xiangn_BDP_PRM_6proteins_23peptides_DPHL_s26_repA.raw	FFGHGAEDSLADQAANEWGR	24622246
sp|P0DJI8|SAA1_HUMAN	A20190104xiangn_BDP_PRM_6proteins_23peptides_DPHL_s27_repA.raw	FFGHGAEDSLADQAANEWGR	106813216
sp|P0DJI8|SAA1_HUMAN	A20190104xiangn_BDP_PRM_6proteins_23peptides_DPHL_s28_repA.raw	FFGHGAEDSLADQAANEWGR	8150917
sp|P0DJI8|SAA1_HUMAN	A20190104xiangn_BDP_PRM_6proteins_23peptides_DPHL_s29_repA.raw	FFGHGAEDSLADQAANEWGR	6535278
sp|P0DJI8|SAA1_HUMAN	A20190104xiangn_BDP_PRM_6proteins_23peptides_DPHL_s31_repA.raw	FFGHGAEDSLADQAANEWGR	15742778
sp|P0DJI8|SAA1_HUMAN	A20190104xiangn_BDP_PRM_6proteins_23peptides_DPHL_s32_repA.raw	FFGHGAEDSLADQAANEWGR	70706
sp|P0DJI8|SAA1_HUMAN	A20190104xiangn_BDP_PRM_6proteins_23peptides_DPHL_s33_repA.raw	FFGHGAEDSLADQAANEWGR	426465
sp|P0DJI8|SAA1_HUMAN	A20190104xiangn_BDP_PRM_6proteins_23peptides_DPHL_s35_repA.raw	FFGHGAEDSLADQAANEWGR	7456294
sp|P0DJI8|SAA1_HUMAN	A20190104xiangn_BDP_PRM_6proteins_23peptides_DPHL_s36_repA.raw	FFGHGAEDSLADQAANEWGR	462286
sp|P0DJI8|SAA1_HUMAN	A20190104xiangn_BDP_PRM_6proteins_23peptides_DPHL_s37_repA.raw	FFGHGAEDSLADQAANEWGR	113261
sp|P0DJI8|SAA1_HUMAN	A20190104xiangn_BDP_PRM_6proteins_23peptides_DPHL_s38_repA.raw	FFGHGAEDSLADQAANEWGR	9208362
sp|P0DJI8|SAA1_HUMAN	A20190104xiangn_BDP_PRM_6proteins_23peptides_DPHL_s39_repA.raw	FFGHGAEDSLADQAANEWGR	24602628
sp|P0DJI8|SAA1_HUMAN	A20190104xiangn_BDP_PRM_6proteins_23peptides_DPHL_s40_repA.raw	FFGHGAEDSLADQAANEWGR	24791578
sp|P0DJI8|SAA1_HUMAN	A20190104xiangn_BDP_PRM_6proteins_23peptides_DPHL_s1_repA.raw	DSLADQAANEWGR	6985274
sp|P0DJI8|SAA1_HUMAN	A20190104xiangn_BDP_PRM_6proteins_23peptides_DPHL_s2_repA.raw	DSLADQAANEWGR	4821909
sp|P0DJI8|SAA1_HUMAN	A20190104xiangn_BDP_PRM_6proteins_23peptides_DPHL_s3_repA.raw	DSLADQAANEWGR	6135335
sp|P0DJI8|SAA1_HUMAN	A20190104xiangn_BDP_PRM_6proteins_23peptides_DPHL_s4_repA.raw	DSLADQAANEWGR	3128265
sp|P0DJI8|SAA1_HUMAN	A20190104xiangn_BDP_PRM_6proteins_23peptides_DPHL_s5_repA.raw	DSLADQAANEWGR	1871868
sp|P0DJI8|SAA1_HUMAN	A20190104xiangn_BDP_PRM_6proteins_23peptides_DPHL_s6_repA.raw	DSLADQAANEWGR	2036891
sp|P0DJI8|SAA1_HUMAN	A20190104xiangn_BDP_PRM_6proteins_23peptides_DPHL_s7_repA.raw	DSLADQAANEWGR	3590749
sp|P0DJI8|SAA1_HUMAN	A20190104xiangn_BDP_PRM_6proteins_23peptides_DPHL_s8_repA.raw	DSLADQAANEWGR	1613233
sp|P0DJI8|SAA1_HUMAN	A20190104xiangn_BDP_PRM_6proteins_23peptides_DPHL_s9_repA.raw	DSLADQAANEWGR	8966190
sp|P0DJI8|SAA1_HUMAN	A20190104xiangn_BDP_PRM_6proteins_23peptides_DPHL_s10_repA.raw	DSLADQAANEWGR	4343142
sp|P0DJI8|SAA1_HUMAN	A20190104xiangn_BDP_PRM_6proteins_23peptides_DPHL_s11_repA.raw	DSLADQAANEWGR	6678473
sp|P0DJI8|SAA1_HUMAN	A20190104xiangn_BDP_PRM_6proteins_23peptides_DPHL_s12_repA.raw	DSLADQAANEWGR	1259942
sp|P0DJI8|SAA1_HUMAN	A20190104xiangn_BDP_PRM_6proteins_23peptides_DPHL_s13_repA.raw	DSLADQAANEWGR	2095444
sp|P0DJI8|SAA1_HUMAN	A20190104xiangn_BDP_PRM_6proteins_23peptides_DPHL_s14_repA.raw	DSLADQAANEWGR	3717159
sp|P0DJI8|SAA1_HUMAN	A20190104xiangn_BDP_PRM_6proteins_23peptides_DPHL_s15_repA.raw	DSLADQAANEWGR	2185764
sp|P0DJI8|SAA1_HUMAN	A20190104xiangn_BDP_PRM_6proteins_23peptides_DPHL_s16_repA.raw	DSLADQAANEWGR	6134699
sp|P0DJI8|SAA1_HUMAN	A20190104xiangn_BDP_PRM_6proteins_23peptides_DPHL_s17_repA.raw	DSLADQAANEWGR	694200
sp|P0DJI8|SAA1_HUMAN	A20190104xiangn_BDP_PRM_6proteins_23peptides_DPHL_s18_repA.raw	DSLADQAANEWGR	7654452
sp|P0DJI8|SAA1_HUMAN	A20190104xiangn_BDP_PRM_6proteins_23peptides_DPHL_s20_repA.raw	DSLADQAANEWGR	2712654
sp|P0DJI8|SAA1_HUMAN	A20190104xiangn_BDP_PRM_6proteins_23peptides_DPHL_s21_repA.raw	DSLADQAANEWGR	4185585
sp|P0DJI8|SAA1_HUMAN	A20190104xiangn_BDP_PRM_6proteins_23peptides_DPHL_s22_repA.raw	DSLADQAANEWGR	1643551
sp|P0DJI8|SAA1_HUMAN	A20190104xiangn_BDP_PRM_6proteins_23peptides_DPHL_s23_repA.raw	DSLADQAANEWGR	7391698
sp|P0DJI8|SAA1_HUMAN	A20190104xiangn_BDP_PRM_6proteins_23peptides_DPHL_s24_repA.raw	DSLADQAANEWGR	2556614
sp|P0DJI8|SAA1_HUMAN	A20190104xiangn_BDP_PRM_6proteins_23peptides_DPHL_s25_repA.raw	DSLADQAANEWGR	3095057
sp|P0DJI8|SAA1_HUMAN	A20190104xiangn_BDP_PRM_6proteins_23peptides_DPHL_s26_repA.raw	DSLADQAANEWGR	2698631
sp|P0DJI8|SAA1_HUMAN	A20190104xiangn_BDP_PRM_6proteins_23peptides_DPHL_s27_repA.raw	DSLADQAANEWGR	1849133
sp|P0DJI8|SAA1_HUMAN	A20190104xiangn_BDP_PRM_6proteins_23peptides_DPHL_s28_repA.raw	DSLADQAANEWGR	1703903
sp|P0DJI8|SAA1_HUMAN	A20190104xiangn_BDP_PRM_6proteins_23peptides_DPHL_s29_repA.raw	DSLADQAANEWGR	1890568
sp|P0DJI8|SAA1_HUMAN	A20190104xiangn_BDP_PRM_6proteins_23peptides_DPHL_s31_repA.raw	DSLADQAANEWGR	1679255
sp|P0DJI8|SAA1_HUMAN	A20190104xiangn_BDP_PRM_6proteins_23peptides_DPHL_s32_repA.raw	DSLADQAANEWGR	2636181
sp|P0DJI8|SAA1_HUMAN	A20190104xiangn_BDP_PRM_6proteins_23peptides_DPHL_s33_repA.raw	DSLADQAANEWGR	2328571
sp|P0DJI8|SAA1_HUMAN	A20190104xiangn_BDP_PRM_6proteins_23peptides_DPHL_s35_repA.raw	DSLADQAANEWGR	2871290
sp|P0DJI8|SAA1_HUMAN	A20190104xiangn_BDP_PRM_6proteins_23peptides_DPHL_s36_repA.raw	DSLADQAANEWGR	2134594
sp|P0DJI8|SAA1_HUMAN	A20190104xiangn_BDP_PRM_6proteins_23peptides_DPHL_s37_repA.raw	DSLADQAANEWGR	1242286
sp|P0DJI8|SAA1_HUMAN	A20190104xiangn_BDP_PRM_6proteins_23peptides_DPHL_s38_repA.raw	DSLADQAANEWGR	3243723
sp|P0DJI8|SAA1_HUMAN	A20190104xiangn_BDP_PRM_6proteins_23peptides_DPHL_s39_repA.raw	DSLADQAANEWGR	2742453
sp|P0DJI8|SAA1_HUMAN	A20190104xiangn_BDP_PRM_6proteins_23peptides_DPHL_s40_repA.raw	DSLADQAANEWGR	2586492
